# Genomic and metagenomic survey of microbial carbonic anhydrase genes reveals novel clades, high diversity, and biome-specificity

**DOI:** 10.1101/2025.01.09.631809

**Authors:** Mario E.E. Franco, Esther Singer, Simon Roux, Laura K. Meredith, Jana M. U’Ren

## Abstract

Carbonic anhydrase (CA) enzymes catalyze the interconversion of carbon dioxide and bicarbonate with an efficiency exceeded only by superoxide dismutase. CA enzymes have convergently evolved multiple times from phylogenetically distant organisms into structurally unrelated classes (α, β, γ, *δ*, *ζ*, *η*, θ, ι) with conserved physiological functions involved in photosynthesis, respiration, pH homeostasis, CO_2_ transport, and carbonyl sulfide hydrolysis that play central roles in medicine and the environment. Here, we leverage the recent surge in publicly available genomes and metagenomes to re-examine our understanding of the abundance, diversity, and phylogenetic relationships of the three major CA classes in Bacteria/Archaea and microbial Eukaryotes (Fungi, algae). We recovered a total of 57,218 α-, β-, and γ-CA sequences from 24,184 metagenomes and genomes, including the first detection of α-CA from an Archaeal species. CA sequences formed 3,859 protein clusters (1,188 with ≥ 3 sequences) that were taxonomically conserved at higher levels (i.e., Superkingdom, Phylum, Class). When viewed within a phylogenetic framework, the majority of subclades contained CAs representing multiple Superkingdoms, although numerous novel β-CA clades appear unique to Fungi. Queries of CA Hidden Markov models (HMMs) against all public meta-genome and -transcriptome datasets revealed that CA is a ubiquitous enzyme present in virtually all sampled environments. However, CA clusters that were taxonomically conserved also appeared environment-specific, generating high CA diversity. This work represents an important contribution to the evolution, diversity, and environmental distribution of an enzyme that is key for life and has broad environmental and industrial applications.
