## Supplemental Table 1 for "Genomic and metagenomic survey of microbial carbonic anhydrase genes reveals novel clades, high diversity, and biome-specificity"

### Sheet: Table S1a
Table S1a. CA protein families, their description, and number of CA recovered from 4935, 1091, and 105, published genomes from IMG/MER, MycoCosm, and PhycoCosm, respectively, of May 5th 2021. IDs in bold were used for the CA sequence retrieval.
	Alpha	Beta	Gamma	Delta	Eta	Zeta	Theta	Epsilon	Iota
COG	COG3338	COG0288	COG0663	-	-	-	-	-	-
	Carbonic anhydrase	Carbonic anhydrase	Carbonic anhydrase or acetyltransferase, isoleucine patch superfamily	-	-	-	-	-	-
	1107	6456	5593	-	-	-	-	-	-
Pfam	PF00194	PF00484	PF00132	PF10563	-	-	-	PF08936	-
	Eukaryotic-type carbonic anhydras	Carbonic anhydrase	Bacterial transferase hexapeptide (six repeats)	Delta carbonic anhydrase	-	-	-	Carboxysome Shell Carbonic Anhydrase	-
	2407	10303	45100	71	-	-	-	65	-
KEGG	KO:K01674 *	KO:K01673	-	-	-	-	-	-	-
	Multiple	cynT, can	-	-	-	-	-	-	-
			-	-	-	-	-	-	-
Interpro	IPR023561 **	IPR001765	IPR001451	IPR018883	-	-	-	IPR014074	-
	Multiple	Carbonic anhydrase	Hexapeptide repeat	Putative carbonic anhydrase		-	-	Carboxysome Shell Carbonic Anhydrase	-
	325	7746	20009	61		-	-	32	-
Enzyme	EC:4.2.1.1		-	-	-	-	-	-	-
	Carbonic anhydrase		-	-	-	-	-	-	-
	12317		-	-	-	-	-	-	-
BLAST **	-	-	-	-	-	-	-	-	-
all isolates	-	-	-	-	-	-	-	-	-
	-	-	-	77	235	62	40	16	541
* KEGG IDs for alpha CA: KO:K01674 (1023), KO:K01672 (40), KO:K18245 (4), KO:K18246 (4)
** Interpro IDs for alpha CA: IPR023561 (300), IPR018423 (3), IPR018437 (3), IPR018438 (2), IPR018431 (2), IPR018443 (3), IPR018347 (2), IPR018428 (2), IPR018429 (2), IPR018430 (2), IPR018441 (2), IPR018343 (1), IPR018442 (1), IPR018426 (0)
*** BLAST with 1e-5 threshold.

### Sheet: Table S1b
Table S1b. CA protein families, their description, and number of CA recovered from 4935 published, finished genomes from IMG/MER as of May 5th 2021. IDs in bold were used for the CA sequence retrieval.
	Alpha	Beta	Gamma	Delta	Eta	Zeta	Theta	Epsilon	Iota
COG	COG3338	COG0288	COG0663	-	-	-	-	-	-
	Carbonic anhydrase	Carbonic anhydrase	Carbonic anhydrase or acetyltransferase, isoleucine patch superfamily	-	-	-	-	-	-
	1107	6456	5593	-	-	-	-	-	-
Pfam	PF00194	PF00484	PF00132	PF10563	-	-	-	PF08936	-
	Eukaryotic-type carbonic anhydras	Carbonic anhydrase	Bacterial transferase hexapeptide (six repeats)	Delta carbonic anhydrase	-	-	-	Carboxysome Shell Carbonic Anhydrase	-
	1068	6642	36794	16	-	-	-	65	-
KEGG	KO:K01674 *	KO:K01673	-	-	-	-	-	-	-
	Multiple	cynT, can	-	-	-	-	-	-	-
	1071	6682	-	-	-	-	-	-	-
Interpro	IPR023561 **	IPR001765	IPR001451	IPR018883	-	-	-	IPR014074	-
	Multiple	Carbonic anhydrase	Hexapeptide repeat	Putative carbonic anhydrase		-	-	Carboxysome Shell Carbonic Anhydrase	-
	325	3940	11520	6		-	-	32	-
Enzyme	EC:4.2.1.1		-	-	-	-	-	-	-
	Carbonic anhydrase		-	-	-	-	-	-	-
	7742		-	-	-	-	-	-	-
BLAST ***	-	-	-	-	-	-	-	-	-
	-	-	-	-	-	-	-	-	-
	-	-	-	28	4	4	18	16	364
* KEGG IDs for alpha CA: KO:K01674 (1023), KO:K01672 (40), KO:K18245 (4), KO:K18246 (4)
** Interpro IDs for alpha CA: IPR023561 (300), IPR018423 (3), IPR018437 (3), IPR018438 (2), IPR018431 (2), IPR018443 (3), IPR018347 (2), IPR018428 (2), IPR018429 (2), IPR018430 (2), IPR018441 (2), IPR018343 (1), IPR018442 (1), IPR018426 (0)
*** IMG BLAST with 1e-5 threshold.

### Sheet: Table S1c
Table S1c . CA protein families, their description, and number of CA recovered from 1091 published genomes from MycoCosm as of May 5th 2021. IDs in bold were used for the CA sequence retrieval.
	Alpha	Beta	Gamma	Delta	Eta	Zeta	Theta	Epsilon	Iota
COG	COG3338	COG0288	COG0663	-	-	-	-	-	-
	Carbonic anhydrase	Carbonic anhydrase	Carbonic anhydrase or acetyltransferase, isoleucine patch superfamily	-	-	-	-	-	-
	-	-	-	-	-	-	-	-	-
Pfam	PF00194	PF00484	PF00132	PF10563	-	-	-	PF08936	-
	Eukaryotic-type carbonic anhydras	Carbonic anhydrase	Bacterial transferase hexapeptide (six repeats)	Delta carbonic anhydrase	-	-	-	Carboxysome Shell Carbonic Anhydrase	-
	913	3361	7202	0	-	-	-	0	-
KEGG	KO:K01674 *	KO:K01673	-	-	-	-	-	-	-
	Multiple	cynT, can	-	-	-	-	-	-	-
	-	-	-	-	-	-	-	-	-
Interpro	IPR023561 **	IPR001765	IPR001451	IPR018883	-	-	-	IPR014074	-
	Multiple	Carbonic anhydrase	Hexapeptide repeat	Putative carbonic anhydrase		-	-	Carboxysome Shell Carbonic Anhydrase	-
	0	3495	7368	0		-	-	0	-
Enzyme	EC:4.2.1.1		-	-	-	-	-	-	-
	Carbonic anhydrase		-	-	-	-	-	-	-
	4035		-	-	-	-	-	-	-
BLAST ***	-	-	-	-	-	-	-	-	-
	-	-	-	-	-	-	-	-	-
	-	-	-	0	130	0	1	0	0
* KEGG IDs not availables in MycoCosm.
** Interpro IDs for alpha CA: IPR023561 (0), IPR018423 (0), IPR018437 (0), IPR018438 (0), IPR018431 (0), IPR018443 (0), IPR018347 (0), IPR018428 (0), IPR018429 (0), IPR018430 (0), IPR018441 (0), IPR018343 (0), IPR018442 (0), IPR018426 (0)
*** MycoCosm BLAST with 1e-5 threshold.

### Sheet: Table S1d
Table S1d. CA protein families, their description, and number of CA recovered from 105 published genomes from PhycoCosm as of May 5th 2021. IDs in bold were used for the CA sequence retrieval.
	Alpha	Beta	Gamma	Delta	Eta	Zeta	Theta	Epsilon	Iota
COG	COG3338	COG0288	COG0663	-	-	-	-	-	-
	Carbonic anhydrase	Carbonic anhydrase	Carbonic anhydrase or acetyltransferase, isoleucine patch superfamily	-	-	-	-	-	-
	-	-	-	-	-	-	-	-	-
Pfam	PF00194	PF00484	PF00132	PF10563	-	-	-	PF08936	-
	Eukaryotic-type carbonic anhydras	Carbonic anhydrase	Bacterial transferase hexapeptide (six repeats)	Delta carbonic anhydrase	-	-	-	Carboxysome Shell Carbonic Anhydrase	-
	426	300	1104	55	-	-	-	0	-
KEGG	KO:K01674 *	KO:K01673	-	-	-	-	-	-	-
	Multiple	cynT, can	-	-	-	-	-	-	-
	-	-	-	-	-	-	-	-	-
Interpro	IPR023561 **	IPR001765	IPR001451	IPR018883	-	-	-	IPR014074	-
	Multiple	Carbonic anhydrase	Hexapeptide repeat	Putative carbonic anhydrase		-	-	Carboxysome Shell Carbonic Anhydrase	-
	0	311	1121	55	-	-	-	0	-
Enzyme	EC:4.2.1.1		-	-	-	-	-	-	-
	Carbonic anhydrase		-	-	-	-	-	-	-
	540		-	-	-	-	-	-	-
BLAST ***	-	-	-	-	-	-	-	-	-
	-	-	-	-	-	-	-	-	-
	-	-	-	49	101	58	21	0	177
* KEGG IDs not availables in PhycoCosm.
** Interpro IDs for alpha CA: IPR023561 (0), IPR018423 (0), IPR018437 (0), IPR018438 (0), IPR018431 (0), IPR018443 (0), IPR018347 (0), IPR018428 (0), IPR018429 (0), IPR018430 (0), IPR018441 (0), IPR018343 (0), IPR018442 (0), IPR018426 (0)
*** PhycoCosm BLAST with 1e-5 threshold.
