## Supplemental Table 3 for "Genomic and metagenomic survey of microbial carbonic anhydrase genes reveals novel clades, high diversity, and biome-specificity"

### Sheet: Table S3a
Table S3a. Number of CA sequences per database and group of organisms. Values based on the published CA sequences as of May 5th, 2021.
CA Class	IMG		MycoCosm-PhyCocosm		Database				Superkingdom				Group of organisms
	cog_id	cog_desc	pfam_id	pfam_desc	IMG	MycoCosm	PhycoCosm	Total	Archaea	Bacteria	Eukaryota	Viruses	Archaea and Bacteria	Fungi	Algae
Alpha	COG3338	Carbonic anhydrase [Inorganic ion transport and metabolism]	pfam00194	Eukaryotic-type carbonic anhydrase	3752	910	426	5088	2	3092	1993	1	3094	1006	283
Beta	COG0288	Carbonic anhydrase [Inorganic ion transport and metabolism]	pfam00484	Carbonic anhydrase	20521	3355	300	24176	219	19649	4308	0	19868	3807	244
Gamma	COG0663	Carbonic anhydrase or acetyltransferase, isoleucine patch superfamily [General function prediction only]	pfam00132	Bacterial transferase hexapeptide (six repeats)	19658	7192	1104	27954	432	18868	8654	0	19300	7353	829
Alpha, Beta, and Gamma					43931	11457	1830	57218	653	41609	14955	1	42262	12166	1356

### Sheet: Table S3b
Table S3b. Number of genomes containing at least one CA per database and group of organisms. Only Archaea, Bacteria, and Eukaryota. Values based on the number of published genomes as of May 5th, 2021.
CA Class	IMG		MycoCosm-PhyCocosm		Database												Superkingdom										Groups
	cog_id	cog_desc	pfam_id	pfam_desc	IMG (22,988)		IMG, cultured only (14,897)		MycoCosm (1,091)		PhycoCosm (105)		Total (24,184)		Total, cultured only (16,093)		Archaea (767)		Archaea, cultured only (297)		Bacteria (21,953)		Bacteria, cultured only (14,333)		Eukaryota (1,463)		Bacteria and Archaea (22,720)		Bacteria and Archaea, cultured only (14,630)		Fungi (1,269)		Algae (97)
					#	%	#	%	#	%	#	%	#	%	#	%	#	%	#	%	#	%	#	%	#	%	#	%	#	%	#	%	#	%
Alpha	COG3338	Carbonic anhydrase [Inorganic ion transport and metabolism]	pfam00194	Eukaryotic-type carbonic anhydrase	2970	12.9198	2711	18.1983	537	49.2209	91	86.6667	3598	14.8776	3339	20.7482	2	0.260756	0	0	2850	12.9823	2593	18.0911	745	50.9228	2852	12.5528	2593	17.7239	589	46.4145	78	80.4124
Beta	COG0288	Carbonic anhydrase [Inorganic ion transport and metabolism]	pfam00484	Carbonic anhydrase	12603	54.8243	11021	73.9813	1054	96.6086	81	77.1429	13738	56.8062	12156	75.5359	193	25.163	164	55.2189	12191	55.5323	10638	74.2203	1354	92.5496	12384	54.507	10802	73.8346	1215	95.7447	75	77.3196
Gamma	COG0663	Carbonic anhydrase or acetyltransferase, isoleucine patch superfamily [General function prediction only]	pfam00132	Bacterial transferase hexapeptide (six repeats)	12818	55.7595	10382	69.6919	1087	99.6334	105	100	14010	57.9309	11574	71.9195	318	41.4602	211	27.5098	12324	56.1381	9995	69.7342	1368	93.5065	12642	55.6426	10206	69.7608	1169	92.1198	89	91.7526
Alpha/Beta/Gamma					15700	68.2965	12740	85.5206	1087	99.6334	105	100	13932	57.6083	13932	86.5718	370	48.2399	245	82.4916	15090	68.7378	12255	85.502	1431	97.8127	15460	68.0458	12500	85.4409	1250	98.5028	91	93.8144

### Sheet: Table S3c
Table S3c. Number of genomes without CA per database and group of organisms. Only Archaea, Bacteria, and Eukaryota. Values based on the number of published genomes as of May 5th, 2021.
CA Class	IMG		MycoCosm-PhyCocosm		Database												Superkingdom										Groups
	cog_id	cog_desc	pfam_id	pfam_desc	IMG (22,988)		IMG, cultured only (14897)		MycoCosm (1,091)		PhycoCosm (105)		Total (24,184)		Total, cultured only (16,093)		Archaea (767)		Archaea, cultured only (297)		Bacteria (21,953)		Bacteria, cultured only (14,333)		Eukaryota (1,463)		Bacteria and Archaea (22,720)		Bacteria and Archaea, cultured only (14,630)		Fungi (1,269)		Algae (97)
					#	%	#	%	#	%	#	%	#	%	#	%	#	%	#	%	#	%	#	%	#	%	#	%	#	%	#	%	#	%
Alpha	COG3338	Carbonic anhydrase [Inorganic ion transport and metabolism]	pfam00194	Eukaryotic-type carbonic anhydrase	20018	87.0802	12186	81.8017	554	50.7791	14	13.3333	20586	85.1224	12754	79.2518	765	99.7392	297	100	19103	87.0177	11740	81.9089	718	49.0772	19868	87.4472	12037	82.2761	680	53.5855	19	19.5876
Beta	COG0288	Carbonic anhydrase [Inorganic ion transport and metabolism]	pfam00484	Carbonic anhydrase	10385	45.1757	3876	26.0187	37	3.39138	24	22.8571	10446	43.1938	3937	24.4641	574	74.837	133	44.7811	9762	44.4677	3695	25.7797	109	7.45044	10336	45.493	3828	26.1654	54	4.25532	22	22.6804
Gamma	COG0663	Carbonic anhydrase or acetyltransferase, isoleucine patch superfamily [General function prediction only]	pfam00132	Bacterial transferase hexapeptide (six repeats)	10170	44.2405	4515	30.3081	4	0.366636	0	0	10174	42.0691	4519	28.0805	449	58.5398	86	28.9562	9629	43.8619	4338	30.2658	95	6.49351	10078	44.3574	4424	30.2392	100	7.88022	8	8.24742
Alpha/Beta/Gamma					7288	31.7035	2157	14.4794	4	0.366636	0	0	10252	42.3917	2161	13.4282	397	51.7601	52	17.5084	6863	31.2622	2078	14.498	32	2.18729	7260	31.9542	2130	14.5591	19	1.49724	6	2.06186

### Sheet: Table S3d
Table S3d. Number of genomes with 1 class of CA, 2 classes of CA, and the 3 classes of CA. Percentages are relative to the number of CA-containing genomes. Values based on the number of published genomes as of May 5th, 2021.
CA Class	Database								Superkingdom								Group of organisms
	IMG (15,700)		MycoCosm (1,087)		PhycoCosm (105)		Total (16,892)		Archaea (370)		Bacteria (15,090)		Eukaryota (1,431)		Viruses (1)		Bacteria and Archaea (15,460)		Fungi (1,250)		Algae (91)
	#	%	#	%	#	%	#	%	#	%	#	%	#	%	#	%	#	%	#	%	#	%
Alpha, Beta, and Gamma	1630	10.3822	533	49.034	73	46.6991	2236	13.237	0	0	1540	10.2054	696	48.6373	0	0	1540	9.96119	576	46.08	65	71.4286
Alpha, and Beta	361	2.29936	0	0	0	0	361	2.13711	0	0	349	2.31279	12	0.838574	0	0	349	2.25744	8	0.64	0	0
Alpha, and Gamma	226	1.43949	4	0.367985	18	0.350462	248	1.46815	0	0	213	1.41153	35	2.44584	0	0	213	1.37775	5	0.4	13	14.2857
Beta, and Gamma	8844	56.3312	521	47.9301	8	45.6477	9373	55.4878	143	38.6486	8633	57.2101	597	41.7191	0	0	8776	56.7658	585	46.8	8	8.79121
Alpha	753	4.79618	0	0	0	0	753	4.45773	2	0.540541	748	4.95693	2	0.139762	1	100	750	4.85123	0	0	0	0
Beta	1768	11.2611	0	0	0	0	1768	10.4665	50	13.5135	1669	11.0603	49	3.42418	0	0	1719	11.119	46	3.68	2	2.1978
Gamma	2118	13.4904	29	2.66789	6	2.54085	2153	12.7457	175	47.2973	1938	12.8429	40	2.79525	0	0	2113	13.6675	30	2.4	3	3.2967
