## Supplemental Table 4 for "Genomic and metagenomic survey of microbial carbonic anhydrase genes reveals novel clades, high diversity, and biome-specificity"

### Sheet: Table S4
Table S4. Fungal and algal genomes without detectable CA.
Database	Genome ID	NCBI taxID	Superkingdom	Phylum	Class	Order	Family	Genus	Species	Strain
IMG	638269501	55529	Eukaryota	NA	Cryptophyceae	Pyrenomonadales	Geminigeraceae	Guillardia	Guillardia theta	NA
IMG	2517287008	876142	Eukaryota	Microsporidia	NA	NA	Unikaryonidae	Encephalitozoon	Encephalitozoon intestinalis	Encephalitozoon intestinalis ATCC 50506
IMG	2761201603	5384	Eukaryota	Basidiomycota	Agaricomycetes	Boletales	Suillaceae	Suillus	Suillus luteus	NA
IMG	2761201637	89243	Eukaryota	Basidiomycota	Agaricomycetes	Agaricales	Tricholomataceae	Laccaria	Laccaria amethystina	NA
IMG	2761201658	58291	Eukaryota	Mucoromycota	Mucoromycetes	Mucorales	Rhizopodaceae	Rhizopus	Rhizopus microsporus	NA
IMG	2761201665	463315	Eukaryota	Basidiomycota	Agaricomycetes	Boletales	Paxillaceae	Paxillus	Paxillus rubicundulus	NA
IMG	2761201746	40457	Eukaryota	Basidiomycota	Agaricomycetes	Agaricales	Fistulinaceae	Fistulina	Fistulina hepatica	NA
IMG	2761201778	59586	Eukaryota	Ascomycota	Dothideomycetes	Pleosporales	Corynesporascaceae	Corynespora	Corynespora cassiicola	NA
IMG	2761201784	1174673	Eukaryota	Ascomycota	Pezizomycetes	Pezizales	Morchellaceae	Morchella	Morchella importuna	NA
IMG	2761201793	1447940	Eukaryota	Basidiomycota	Agaricomycetes	Agaricales	Omphalotaceae	Gymnopus	Gymnopus androsaceus	NA
IMG	2761201886	1379296	Eukaryota	Ascomycota	Leotiomycetes	Helotiales	NA	Chalara	Chalara longipes	Chalara longipes BDJ
IMG	2761201906	104341	Eukaryota	Basidiomycota	Agaricomycetes	Polyporales	Dacryobolaceae	Postia	Postia placenta	NA
IMG	638208606	284813	Eukaryota	Microsporidia	NA	NA	Unikaryonidae	Encephalitozoon	Encephalitozoon cuniculi	NA
IMG	643280121	481877	Eukaryota	Microsporidia	NA	NA	Enterocytozoonidae	Enterocytozoon	Enterocytozoon bieneusi	Enterocytozoon bieneusi H348
IMG	645666423	402676	Eukaryota	Ascomycota	Schizosaccharomycetes	Schizosaccharomycetales	Schizosaccharomycetaceae	Schizosaccharomyces	Schizosaccharomyces japonicus	Schizosaccharomyces japonicus yFS275
IMG	648943108	578460	Eukaryota	Microsporidia	NA	NA	Nosematidae	Nosema	Nosema ceranae	Nosema ceranae BRL01
Mycocosm	Entbi1	481877	Eukaryota	Microsporidia	NA	NA	Enterocytozoonidae	Enterocytozoon	Enterocytozoon bieneusi	Enterocytozoon bieneusi H348
Mycocosm	Enthe1	646526	Eukaryota	Microsporidia	NA	NA	Enterocytozoonidae	Enterocytozoon	Enterocytozoon hepatopenaei	NA
Mycocosm	Nosap1	1037528	Eukaryota	Microsporidia	NA	NA	Nosematidae	Nosema	Nosema apis	Nosema apis BRL 01
Mycocosm	Pospl1	104341	Eukaryota	Basidiomycota	Agaricomycetes	Polyporales	Dacryobolaceae	Postia	Postia placenta	NA
