## Supplemental Table 5 for "Genomic and metagenomic survey of microbial carbonic anhydrase genes reveals novel clades, high diversity, and biome-specificity"

### Sheet: Table S5a
Table S5a. Frequency of CA per genome. Values based on the number of published genomes as of May 5th, 2021.
IMG, MycoCosm, and PhycoCosm
Alpha/Beta/Gamma		Alpha		Beta		Gamma
CAs	Genomes	CAs	Genomes	CAs	Genomes	CAs	Genomes
1	4016	1	3019	1	7670	1	7904
2	3954	2	357	2	3479	2	3318
3	3304	3	82	3	1782	3	1521
4	2202	4	38	4	416	4	296
5	1393	5	24	5	182	5	160
6	685	6	10	6	91	6	142
7	262	7	7	7	49	7	196
8	147	8	11	8	22	8	188
9	100	9	10	9	14	9	104
10	122	10	5	10	7	10	71
11	144	11	4	11	9	11	36
12	138	12	3	12	6	12	30
13	116	13	9	13	4	13	12
14	73	14	4	14	1	14	7
15	59	15	6	15	0	15	8
16	34	16	4	16	0	16	5
17	26	17	0	17	1	17	4
18	29	18	3	18	1	18	1
19	14	19	1	19	1	19	1
20	13	20	1	20	1	20	1
21	12			21	0	21	1
22	7			22	0	22	0
23	4			23	0	23	1
24	8			24	0	24	0
25	6			25	0	25	1
26	4			26	0	26	0
27	1			27	1	27	0
28	3			28	0	28	0
29	3			29	1	29	0
30	3					30	0
31	0					31	0
32	2					32	1
33	1					33	0
34	0					34	0
35	0					35	0
36	0					36	0
37	1					37	0
38	1					38	0
39	0					39	0
40	1					40	0
41	0					41	0
42	0					42	0
43	1					43	0
44	0					44	0
45	0					45	0
46	0					46	0
47	0					47	0
48	0					48	0
49	0					49	0
50	0					50	0
51	1					51	0
52	0					52	0
53	0					53	0
54	0					54	0
55	0					55	0
56	0					56	0
57	0					57	1
58	0
59	0
60	0
61	0
62	0
63	0
64	0
65	0
66	1
67	0
68	0
69	0
70	0
71	0
72	0
73	0
74	0
75	0
76	1

### Sheet: Table S5b
Table S5b. Frequency of CA per genome per database. Values based on the number of published genomes as of May 5th, 2021.
IMG								MycoCosm								PhycoCosm
Alpha/Beta/Gamma		Alpha		Beta		Gamma		Alpha/Beta/Gamma		Alpha		Beta		Gamma		Alpha/Beta/Gamma		Alpha		Beta		Gamma
CAs	Genomes	CAs	Genomes	CAs	Genomes	CAs	Genomes	CAs	Genomes	CAs	Genomes	CAs	Genomes	CAs	Genomes	CAs	Genomes	CAs	Genomes	CAs	Genomes	CAs	Genomes
1	4006	1	2667	1	7441	1	7894	1	9	1	328	1	208	1	9	1	1	1	24	1	21	1	1
2	3944	2	230	2	3230	2	3287	2	10	2	113	2	230	2	30	2	0	2	14	2	19	2	1
3	3292	3	16	3	1511	3	1415	3	12	3	56	3	258	3	104	3	0	3	10	3	13	3	2
4	2162	4	5	4	248	4	182	4	39	4	24	4	159	4	111	4	1	4	9	4	9	4	3
5	1339	5	7	5	90	5	32	5	52	5	8	5	86	5	120	5	2	5	9	5	6	5	8
6	625	6	4	6	44	6	3	6	57	6	5	6	43	6	133	6	3	6	1	6	4	6	6
7	183	7	3	7	12	7	3	7	77	7	2	7	36	7	186	7	2	7	2	7	1	7	7
8	54	8	6	8	7	8	1	8	88	8	1	8	12	8	170	8	5	8	4	8	3	8	17
9	20	9	4	9	7	9	0	9	75			9	7	9	95	9	5	9	6	9	0	9	9
10	15	10	1	10	2	10	1	10	100			10	5	10	62	10	7	10	4	10	0	10	8
11	6	11	3	11	3			11	133			11	3	11	25	11	5	11	1	11	3	11	11
12	7	12	2	12	4			12	126			12	2	12	23	12	5	12	1	12	0	12	7
13	5	13	8	13	1			13	107			13	3	13	7	13	4	13	1	13	0	13	5
14	5	14	3	14	0			14	63			14	1	14	2	14	5	14	1	14	0	14	5
15	6	15	4	15	0			15	46			15	0	15	4	15	7	15	2	15	0	15	4
16	7	16	4	16	0			16	21			16	0	16	2	16	6	16	0	16	0	16	3
17	4	17	0	17	1			17	16			17	0	17	3	17	6	17	0	17	0	17	1
18	4	18	2	18	0			18	17			18	1	18	0	18	8	18	1	18	0	18	1
19	4	19	0	19	0			19	6					19	1	19	4	19	1	19	1	19	0
20	2	20	1	20	1			20	8							20	3			20	0	20	1
21	3			21	0			21	7							21	2			21	0	21	1
22	0			22	0			22	5							22	2			22	0	22	0
23	1			23	0			23	1							23	2			23	0	23	1
24	3			24	0			24	3							24	2			24	0	24	0
25	0			25	0			25	4							25	2			25	0	25	1
26	0			26	0			26	2							26	2			26	0	26	0
27	0			27	1			27	0							27	1			27	0	27	0
28	0							28	2							28	1			28	0	28	0
29	0							29	0							29	3			29	1	29	0
30	1							30	1							30	1					30	0
31	0															31	0					31	0
32	0															32	2					32	1
33	0															33	1					33	0
34	0															34	0					34	0
35	0															35	0					35	0
36	0															36	0					36	0
37	0															37	1					37	0
38	0															38	1					38	0
39	0															39	0					39	0
40	0															40	1					40	0
41	0															41	0					41	0
42	0															42	0					42	0
43	1															43	0					43	0
44	0															44	0					44	0
45	0															45	0					45	0
46	0															46	0					46	0
47	0															47	0					47	0
48	0															48	0					48	0
49	0															49	0					49	0
50	0															50	0					50	0
51	1															51	0					51	0
																52	0					52	0
																53	0					53	0
																54	0					54	0
																55	0					55	0
																56	0					56	0
																57	0					57	1
																58	0
																59	0
																60	0
																61	0
																62	0
																63	0
																64	0
																65	0
																66	1
																67	0
																68	0
																69	0
																70	0
																71	0
																72	0
																73	0
																74	0
																75	0
																76	1

### Sheet: Table S5c
Table S5c. Frequency of CA per genome per Superkingdom. Values based on the number of published genomes as of May 5th, 2021.
Archaea								Bacteria								Eukaryota								Virus
Alpha/Beta/Gamma		Alpha		Beta		Gamma		Alpha/Beta/Gamma		Alpha		Beta		Gamma		Alpha/Beta/Gamma		Alpha		Beta		Gamma		Alpha/Beta/Gamma		Alpha		Beta		Gamma
CAs	Genomes	CAs	Genomes	CAs	Genomes	CAs	Genomes	CAs	Genomes	CAs	Genomes	CAs	Genomes	CAs	Genomes	CAs	Genomes	CAs	Genomes	CAs	Genomes	CAs	Genomes	CAs	Genomes	CAs	Genomes	CAs	Genomes	CAs	Genomes
1	172	1	2	1	167	1	238	1	3791	1	2621	1	7193	1	7582	1	52	1	395	1	310	1	84	1	1	1	1	1	0	1	0
2	135			2	26	2	53	2	3793	2	217	2	3153	2	3166	2	26	2	140	2	300	2	99
3	44					3	22	3	3223	3	11	3	1480	3	1380	3	37	3	71	3	302	3	119
4	18					4	4	4	2111	4	1	4	229	4	168	4	73	4	37	4	187	4	124
5	0					5	0	5	1316			5	83	5	26	5	77	5	24	5	99	5	134
6	0					6	1	6	607			6	34	6	2	6	78	6	10	6	57	6	139
7	1							7	170			7	5			7	91	7	7	7	44	7	196
								8	48			8	3			8	99	8	11	8	19	8	188
								9	13			9	5			9	87	9	10	9	9	9	104
								10	8			10	0			10	114	10	5	10	7	10	71
								11	2			11	2			11	142	11	4	11	7	11	36
								12	3			12	3			12	135	12	3	12	3	12	30
								13	2			13	1			13	114	13	9	13	3	13	12
								14	3							14	70	14	4	14	1	14	7
																15	59	15	6	15	0	15	8
																16	34	16	4	16	0	16	5
																17	26	17	0	17	1	17	4
																18	29	18	3	18	1	18	1
																19	14	19	1	19	1	19	1
																20	13	20	1	20	1	20	1
																21	12			21	0	21	1
																22	7			22	0	22	0
																23	4			23	0	23	1
																24	8			24	0	24	0
																25	6			25	0	25	1
																26	4			26	0	26	0
																27	1			27	1	27	0
																28	3			28	0	28	0
																29	3			29	1	29	0
																30	3					30	0
																31	0					31	0
																32	2					32	1
																33	1					33	0
																34	0					34	0
																35	0					35	0
																36	0					36	0
																37	1					37	0
																38	1					38	0
																39	0					39	0
																40	1					40	0
																41	0					41	0
																42	0					42	0
																43	1					43	0
																44	0					44	0
																45	0					45	0
																46	0					46	0
																47	0					47	0
																48	0					48	0
																49	0					49	0
																50	0					50	0
																51	1					51	0
																52	0					52	0
																53	0					53	0
																54	0					54	0
																55	0					55	0
																56	0					56	0
																57	0					57	1
																58	0
																59	0
																60	0
																61	0
																62	0
																63	0
																64	0
																65	0
																66	1
																67	0
																68	0
																69	0
																70	0
																71	0
																72	0
																73	0
																74	0
																75	0
																76	1

### Sheet: Table S5d
Table S5d. Frequency of CA per genome per group of organism. Values based on the number of published genomes as of May 5th, 2021.
Archaea and Bacteria								Fungi								Algae
Alpha/Beta/Gamma		Alpha		Beta		Gamma		Alpha/Beta/Gamma		Alpha		Beta		Gamma		Alpha/Beta/Gamma		Alpha		Beta		Gamma
CAs	Genomes	CAs	Genomes	CAs	Genomes	CAs	Genomes	CAs	Genomes	CAs	Genomes	CAs	Genomes	CAs	Genomes	CAs	Genomes	CAs	Genomes	CAs	Genomes	CAs	Genomes
1	3963	1	2623	1	7360	1	7820	1	46	1	361	1	260	1	69	1	2	1	24	1	23	1	0
2	3928	2	217	2	3179	2	3219	2	22	2	123	2	271	2	77	2	1	2	13	2	20	2	3
3	3267	3	11	3	1480	3	1402	3	36	3	59	3	287	3	105	3	1	3	11	3	12	3	5
4	2129	4	1	4	229	4	172	4	69	4	26	4	176	4	112	4	0	4	9	4	8	4	6
5	1316			5	83	5	26	5	70	5	8	5	91	5	120	5	1	5	7	5	4	5	5
6	607			6	34	6	3	6	72	6	8	6	48	6	133	6	2	6	1	6	3	6	5
7	171			7	5			7	85	7	2	7	41	7	186	7	4	7	2	7	0	7	6
8	48			8	3			8	91	8	2	8	14	8	170	8	5	8	2	8	2	8	15
9	13			9	5			9	79			9	9	9	95	9	4	9	4	9	0	9	5
10	8			10	0			10	102			10	6	10	62	10	9	10	3	10	0	10	8
11	2			11	2			11	136			11	3	11	25	11	5	11	0	11	1	11	9
12	3			12	3			12	127			12	3	12	23	12	4	12	1	12	0	12	6
13	2			13	1			13	109			13	3	13	7	13	4	13	0	13	0	13	4
14	3							14	64			14	1	14	2	14	5	14	0	14	0	14	3
								15	47			15	0	15	4	15	7	15	1	15	0	15	3
								16	21			16	0	16	2	16	4			16	0	16	2
								17	16			17	1	17	3	17	6			17	0	17	0
								18	17			18	1	18	0	18	7			18	0	18	0
								19	7					19	1	19	4			19	1	19	0
								20	8							20	2			20	0	20	1
								21	8							21	1			21	0	21	0
								22	5							22	2			22	0	22	0
								23	1							23	2			23	0	23	1
								24	3							24	2			24	0	24	0
								25	4							25	1			25	0	25	1
								26	2							26	1			26	0	26	0
								27	0							27	1			27	0	27	0
								28	2							28	0			28	0	28	0
								29	0							29	1			29	1	29	0
								30	1							30	1					30	0
																31	0					31	0
																32	0					32	1
																33	0
																34	0
																35	0
																36	0
																37	0
																38	1
																39	0
																40	0
																41	0
																42	0
																43	0
																44	0
																45	0
																46	0
																47	0
																48	0
																49	0
																50	0
																51	0
																52	0
																53	0
																54	0
																55	0
																56	0
																57	0
																58	0
																59	0
																60	0
																61	0
																62	0
																63	0
																64	0
																65	0
																66	1
