## Supplemental Table 8 for "Genomic and metagenomic survey of microbial carbonic anhydrase genes reveals novel clades, high diversity, and biome-specificity"

### Sheet: Table S8a
Table S8a. Count of α-CA HMM hits to the metaG/metaT database at IMG per collapsed environment.
N of experiments	Ecosystem	Algae	Bacteria	Eukaryota; Other	Fungi; Ascomycota	Fungi; Basidiomycota	Fungi; Other	Multiple Superkingdoms
1008	Engineered	6	4084	51	15	0	7	135
0	Environmental;Air	0	0	0	0	0	0	0
1063	Environmental;Aquatic	67	12493	511	75	1	43	791
62	Environmental;Terrestrial;Others	131	481	15	3	0	4	23
286	Environmental;Terrestrial;Soil	1	5889	43	48	2	19	264
259	Host-associated;Others	12	1192	60	2	0	3	34
29	Host-associated;Plants	0	4003	40	4	0	1	152

### Sheet: Table S8b
Table S8b. Count of α-CA HMM hits to the metaG/metaT database at IMG per environment.
N of experiments	Ecosystem	Algae	Bacteria	Eukaryota; Other	Fungi; Ascomycota	Fungi; Basidiomycota	Fungi; Other	Multiple Superkingdoms
20	Engineered;Bioreactor;Anaerobic	0	62	0	0	0	0	4
8	Engineered;Bioreactor;Continuous culture	0	9	0	0	0	0	0
17	Engineered;Bioreactor;Unclassified	1	39	0	0	0	0	0
16	Engineered;Bioremediation;Hydrocarbon	2	203	14	3	0	0	33
1	Engineered;Bioremediation;Persistent organic pollutants (POP)	0	14	0	0	0	0	0
2	Engineered;Bioremediation;Terephthalate	0	9	0	0	0	0	0
5	Engineered;Bioremediation;Tetrachloroethylene and derivatives	0	65	0	0	0	0	2
1	Engineered;Biotransformation;Microbial enhanced oil recovery	3	4	0	0	0	0	0
2	Engineered;Biotransformation;Microbial solubilization of coal	0	80	0	0	0	0	0
6	Engineered;Biotransformation;Mixed alcohol bioreactor	0	11	2	0	0	0	0
7	Engineered;Built environment;Canal	0	28	0	0	0	0	2
827	Engineered;Built environment;City	0	2110	0	4	0	6	9
3	Engineered;Built environment;Tailings pond	0	117	0	0	0	0	2
0	Engineered;Food production;Dairy products	0	0	0	0	0	0	0
7	Engineered;Lab enrichment;Defined media	0	19	1	1	0	0	0
1	Engineered;Modeled;Simulated communities (DNA mixture)	0	7	0	0	0	0	0
2	Engineered;Solid waste;Feedstock	0	5	0	0	0	0	2
3	Engineered;Solid waste;Grass	0	22	7	1	0	0	2
1	Engineered;Solid waste;Wood	0	9	0	0	0	0	1
19	Engineered;Solid waste;Zoo waste	0	136	0	0	0	0	2
8	Engineered;Wastewater;Activated Sludge	0	204	0	1	0	0	3
1	Engineered;Wastewater;Anaerobic digestor	0	3	0	0	0	0	0
19	Engineered;Wastewater;Industrial wastewater	0	489	2	0	0	0	12
31	Engineered;Wastewater;Nutrient removal	0	431	25	5	0	1	61
1	Engineered;WWTP;Activated sludge	0	8	0	0	0	0	0
0	Environmental;Air;Indoor Air	0	0	0	0	0	0	0
0	Environmental;Air;Outdoor Air	0	0	0	0	0	0	0
335	Environmental;Aquatic;Freshwater	39	4656	219	29	1	19	161
578	Environmental;Aquatic;Marine	14	6751	277	42	0	21	553
107	Environmental;Aquatic;Non-marine Saline and Alkaline	8	334	12	2	0	3	35
35	Environmental;Aquatic;Sediment	0	734	1	2	0	0	41
8	Environmental;Aquatic;Thermal springs	6	18	2	0	0	0	1
1	Environmental;Terrestrial;Asphalt lakes	0	10	0	0	0	0	0
25	Environmental;Terrestrial;Deep subsurface	0	236	2	0	0	1	4
5	Environmental;Terrestrial;Geologic	0	62	5	0	0	0	5
7	Environmental;Terrestrial;Oil reservoir	0	58	3	0	0	1	0
20	Environmental;Terrestrial;Rock-dwelling (endoliths)	131	49	5	2	0	2	9
3	Environmental;Terrestrial;Rock-dwelling (subaerial biofilms)	0	65	0	1	0	0	5
286	Environmental;Terrestrial;Soil	1	5889	43	48	2	19	264
1	Environmental;Terrestrial;Unclassified	0	1	0	0	0	0	0
12	Host-associated;Algae;Red algae	12	314	18	2	0	3	20
3	Host-associated;Annelida;Integument	0	41	0	0	0	0	0
24	Host-associated;Arthropoda;Digestive system	0	237	6	0	0	0	6
1	Host-associated;Arthropoda;Intracellular endosymbionts	0	2	0	0	0	0	0
18	Host-associated;Arthropoda;Symbiotic fungal gardens and galleries	0	167	0	0	0	0	2
1	Host-associated;Arthropoda;Unclassified	0	4	0	0	0	0	0
2	Host-associated;Birds;Digestive system	0	1	2	0	0	0	0
0	Host-associated;Cnidaria;Unclassified	0	0	0	0	0	0	0
1	Host-associated;Fish;Digestive system	0	6	0	0	0	0	0
176	Host-associated;Human;Digestive system	0	330	5	0	0	0	0
4	Host-associated;Mammals;Digestive system	0	10	0	0	0	0	0
0	Host-associated;Mollusca;Respiratory system	0	0	0	0	0	0	0
4	Host-associated;Plants;Rhizoplane	0	1064	27	0	0	0	33
25	Host-associated;Plants;Roots	0	2939	13	4	0	1	119
10	Host-associated;Porifera;Sponge	0	70	27	0	0	0	5
3	Host-associated;Porifera;Unclassified	0	6	2	0	0	0	1
4	Host-associated;Tunicates;Ascidians	0	4	0	0	0	0	0

### Sheet: Table S8c
Table S8c. Count of β-CA HMM hits to the metaG/metaT database at IMG per collapsed environment.
N of experiments	Ecosystem	Algae	Archaea	Bacteria	Eukaryota; Other	Fungi; Ascomycota	Fungi; Basidiomycota	Fungi; Other	Multiple Superkingdoms
1297	Engineered	25	619	26215	66	59	11	363	12208
2	Environmental;Air	0	0	19	0	0	0	0	5
1401	Environmental;Aquatic	315	1026	112334	40	94	14	2271	36387
92	Environmental;Terrestrial;Others	81	108	6254	0	154	25	216	3757
336	Environmental;Terrestrial;Soil	22	44	60633	14	113	27	1672	27369
444	Host-associated;Others	6	12	14921	60	18	4	401	2544
32	Host-associated;Plants	20	1	34023	26	36	5	432	12924

### Sheet: Table S8d
Table S8d. Count of β-CA HMM hits to the metaG/metaT database at IMG per environment.
N of experiments	Ecosystem	Algae	Archaea	Bacteria	Eukaryota; Other	Fungi; Ascomycota	Fungi; Basidiomycota	Fungi; Other	Multiple Superkingdoms
21	Engineered;Bioreactor;Anaerobic	0	149	2092	0	0	0	31	375
10	Engineered;Bioreactor;Continuous culture	0	3	67	0	0	0	0	15
18	Engineered;Bioreactor;Unclassified	0	7	659	0	0	0	25	121
16	Engineered;Bioremediation;Hydrocarbon	11	0	1676	18	12	1	45	607
1	Engineered;Bioremediation;Persistent organic pollutants (POP)	0	4	42	0	0	0	0	17
7	Engineered;Bioremediation;Terephthalate	0	39	167	0	0	0	6	58
9	Engineered;Bioremediation;Tetrachloroethylene and derivatives	0	98	1120	0	0	0	19	241
1	Engineered;Biotransformation;Microbial enhanced oil recovery	4	0	49	0	0	0	1	42
3	Engineered;Biotransformation;Microbial solubilization of coal	1	0	249	0	0	0	0	149
9	Engineered;Biotransformation;Mixed alcohol bioreactor	0	39	537	0	0	0	22	67
8	Engineered;Built environment;Canal	0	4	128	0	0	0	1	45
1029	Engineered;Built environment;City	0	0	8713	0	12	2	11	5553
6	Engineered;Built environment;Tailings pond	2	44	1031	0	0	0	17	498
3	Engineered;Food production;Dairy products	0	0	4	0	2	0	0	0
11	Engineered;Lab enrichment;Defined media	0	33	526	0	4	0	37	159
1	Engineered;Modeled;Simulated communities (DNA mixture)	0	2	10	0	0	0	0	1
2	Engineered;Solid waste;Feedstock	0	0	152	0	1	0	2	97
4	Engineered;Solid waste;Grass	1	0	491	0	6	7	10	190
2	Engineered;Solid waste;Wood	1	4	127	0	0	0	0	48
46	Engineered;Solid waste;Zoo waste	4	5	1496	0	10	0	5	743
15	Engineered;Wastewater;Activated Sludge	0	0	801	0	4	0	6	388
2	Engineered;Wastewater;Anaerobic digestor	0	6	151	0	0	0	5	55
36	Engineered;Wastewater;Industrial wastewater	0	182	3940	9	2	0	51	1537
36	Engineered;Wastewater;Nutrient removal	1	0	1983	39	6	1	67	1192
1	Engineered;WWTP;Activated sludge	0	0	4	0	0	0	2	10
1	Environmental;Air;Indoor Air	0	0	8	0	0	0	0	2
1	Environmental;Air;Outdoor Air	0	0	11	0	0	0	0	3
381	Environmental;Aquatic;Freshwater	29	290	34946	16	46	13	577	13225
767	Environmental;Aquatic;Marine	252	159	63799	23	41	0	1236	17588
177	Environmental;Aquatic;Non-marine Saline and Alkaline	29	532	4540	1	7	0	207	2018
35	Environmental;Aquatic;Sediment	3	4	8507	0	0	1	98	3343
41	Environmental;Aquatic;Thermal springs	2	41	542	0	0	0	153	213
1	Environmental;Terrestrial;Asphalt lakes	0	0	4	0	0	0	0	11
51	Environmental;Terrestrial;Deep subsurface	3	12	1764	0	0	0	11	688
6	Environmental;Terrestrial;Geologic	1	88	240	0	0	0	8	125
10	Environmental;Terrestrial;Oil reservoir	0	8	243	0	2	0	2	306
20	Environmental;Terrestrial;Rock-dwelling (endoliths)	77	0	2940	0	151	23	141	2111
3	Environmental;Terrestrial;Rock-dwelling (subaerial biofilms)	0	0	1037	0	1	2	51	496
336	Environmental;Terrestrial;Soil	22	44	60633	14	113	27	1672	27369
1	Environmental;Terrestrial;Unclassified	0	0	26	0	0	0	3	20
12	Host-associated;Algae;Red algae	6	0	2377	1	5	1	17	658
6	Host-associated;Annelida;Integument	0	0	42	0	0	0	2	7
34	Host-associated;Arthropoda;Digestive system	0	11	4973	58	5	1	188	301
1	Host-associated;Arthropoda;Intracellular endosymbionts	0	0	4	0	0	0	0	17
18	Host-associated;Arthropoda;Symbiotic fungal gardens and galleries	0	0	908	1	6	1	5	486
1	Host-associated;Arthropoda;Unclassified	0	0	14	0	0	0	0	13
5	Host-associated;Birds;Digestive system	0	0	117	0	0	0	0	57
0	Host-associated;Cnidaria;Unclassified	0	0	0	0	0	0	0	0
1	Host-associated;Fish;Digestive system	0	0	18	0	0	1	0	12
318	Host-associated;Human;Digestive system	0	0	4506	0	2	0	1	725
27	Host-associated;Mammals;Digestive system	0	1	1853	0	0	0	1	195
1	Host-associated;Mollusca;Respiratory system	0	0	3	0	0	0	0	5
4	Host-associated;Plants;Rhizoplane	3	0	7810	19	8	1	39	2950
28	Host-associated;Plants;Roots	17	1	26213	7	28	4	393	9974
10	Host-associated;Porifera;Sponge	0	0	74	0	0	0	171	60
6	Host-associated;Porifera;Unclassified	0	0	28	0	0	0	6	7
4	Host-associated;Tunicates;Ascidians	0	0	4	0	0	0	10	1

### Sheet: Table S8e
Table S8e. Count of γ-CA HMM hits to the metaG/metaT database at IMG per collapsed environment.
N of experiments	Ecosystem	Algae	Archaea	Bacteria	Eukaryota; Other	Fungi; Ascomycota	Fungi; Basidiomycota	Fungi; Other	Multiple Superkingdoms
1298	Engineered	7469	306	15306	31087	9887	62	25841	16803
2	Environmental;Air	4	0	13	28	12	0	6	4
1449	Environmental;Aquatic	98725	1225	108728	279129	97412	443	194227	86711
92	Environmental;Terrestrial;Others	1787	139	2767	5236	1868	28	4080	2452
337	Environmental;Terrestrial;Soil	13278	654	25843	56916	19521	175	37764	20043
450	Host-associated;Others	3797	4	8651	19339	5497	47	16135	5724
32	Host-associated;Plants	5740	23	12486	25339	8391	66	11477	9749

### Sheet: Table S8f
Table S8f. Count of γ-CA HMM hits to the metaG/metaT database at IMG per environment.
N of experiments	Ecosystem	Algae	Archaea	Bacteria	Eukaryota; Other	Fungi; Ascomycota	Fungi; Basidiomycota	Fungi; Other	Multiple Superkingdoms
21	Engineered;Bioreactor;Anaerobic	598	34	883	2208	751	4	2246	738
10	Engineered;Bioreactor;Continuous culture	12	0	49	90	12	0	57	27
18	Engineered;Bioreactor;Unclassified	205	20	314	958	125	2	2001	513
16	Engineered;Bioremediation;Hydrocarbon	246	3	556	1465	633	4	828	724
1	Engineered;Bioremediation;Persistent organic pollutants (POP)	13	1	35	66	13	0	18	24
7	Engineered;Bioremediation;Terephthalate	98	27	214	241	83	0	382	188
9	Engineered;Bioremediation;Tetrachloroethylene and derivatives	445	55	568	1124	330	7	1706	551
1	Engineered;Biotransformation;Microbial enhanced oil recovery	13	0	8	73	22	0	23	44
3	Engineered;Biotransformation;Microbial solubilization of coal	95	0	160	295	58	0	86	200
9	Engineered;Biotransformation;Mixed alcohol bioreactor	203	6	404	703	159	0	1111	331
8	Engineered;Built environment;Canal	69	7	205	201	65	1	47	111
1029	Engineered;Built environment;City	2158	2	6667	11481	3906	7	9053	6719
6	Engineered;Built environment;Tailings pond	324	16	523	1263	347	0	826	738
2	Engineered;Food production;Dairy products	2	0	0	2	0	0	0	0
11	Engineered;Lab enrichment;Defined media	156	16	347	574	201	1	929	398
1	Engineered;Modeled;Simulated communities (DNA mixture)	9	0	11	21	9	0	14	8
2	Engineered;Solid waste;Feedstock	30	0	55	187	68	2	100	88
4	Engineered;Solid waste;Grass	81	0	229	492	165	5	329	188
3	Engineered;Solid waste;Wood	29	0	46	134	30	0	47	40
46	Engineered;Solid waste;Zoo waste	569	6	797	1752	545	9	679	1168
15	Engineered;Wastewater;Activated Sludge	183	2	186	775	203	1	601	594
2	Engineered;Wastewater;Anaerobic digestor	50	2	91	197	65	2	209	105
36	Engineered;Wastewater;Industrial wastewater	1246	109	2087	4414	1285	10	3337	2164
37	Engineered;Wastewater;Nutrient removal	635	0	863	2361	806	7	1208	1134
1	Engineered;WWTP;Activated sludge	0	0	8	10	6	0	4	8
1	Environmental;Air;Indoor Air	1	0	4	14	5	0	4	3
1	Environmental;Air;Outdoor Air	3	0	9	14	7	0	2	1
389	Environmental;Aquatic;Freshwater	12795	321	17095	38981	12177	154	39827	17457
788	Environmental;Aquatic;Marine	80241	638	84216	222803	79592	257	138539	61898
183	Environmental;Aquatic;Non-marine Saline and Alkaline	2643	194	3117	7900	2072	11	7868	3139
35	Environmental;Aquatic;Sediment	2469	43	3564	7965	3041	18	5777	3466
54	Environmental;Aquatic;Thermal springs	577	29	736	1480	530	3	2216	751
1	Environmental;Terrestrial;Asphalt lakes	6	0	32	36	9	0	16	17
51	Environmental;Terrestrial;Deep subsurface	488	25	950	1755	548	7	1598	998
6	Environmental;Terrestrial;Geologic	71	88	86	300	147	0	350	181
10	Environmental;Terrestrial;Oil reservoir	95	11	270	336	67	2	334	293
20	Environmental;Terrestrial;Rock-dwelling (endoliths)	902	15	960	1790	715	19	1327	582
3	Environmental;Terrestrial;Rock-dwelling (subaerial biofilms)	215	0	459	996	373	0	438	368
337	Environmental;Terrestrial;Soil	13278	654	25843	56916	19521	175	37764	20043
1	Environmental;Terrestrial;Unclassified	10	0	10	23	9	0	17	13
12	Host-associated;Algae;Red algae	883	1	1282	3568	897	6	748	2405
6	Host-associated;Annelida;Integument	22	0	31	50	11	0	20	6
36	Host-associated;Arthropoda;Digestive system	866	2	2041	3787	1251	9	3186	582
1	Host-associated;Arthropoda;Intracellular endosymbionts	0	0	15	17	4	0	6	14
18	Host-associated;Arthropoda;Symbiotic fungal gardens and galleries	240	0	641	1043	310	1	217	456
1	Host-associated;Arthropoda;Unclassified	2	0	10	18	7	0	9	23
5	Host-associated;Birds;Digestive system	28	0	75	179	54	1	165	86
0	Host-associated;Cnidaria;Unclassified	0	0	0	0	0	0	0	0
1	Host-associated;Fish;Digestive system	13	0	41	31	5	0	20	13
320	Host-associated;Human;Digestive system	1224	1	3604	7674	1993	19	9744	1745
29	Host-associated;Mammals;Digestive system	458	0	776	2685	860	10	1849	289
1	Host-associated;Mollusca;Respiratory system	1	0	0	12	2	1	9	8
4	Host-associated;Plants;Rhizoplane	1149	4	2258	5086	1817	12	2642	2139
28	Host-associated;Plants;Roots	4591	19	10228	20253	6574	54	8835	7610
10	Host-associated;Porifera;Sponge	44	0	100	225	84	0	137	79
6	Host-associated;Porifera;Unclassified	12	0	26	46	19	0	21	18
4	Host-associated;Tunicates;Ascidians	4	0	9	4	0	0	4	0
